# Chemoproteomics-Enabled Ligand Screening Yields Covalent RNF114-Based Degraders that Mimic Natural Product Function

**DOI:** 10.1101/2020.07.12.198150

**Authors:** Mai Luo, Jessica N. Spradlin, Scott M. Brittain, Jeffery M. McKenna, John A. Tallarico, Markus Schirle, Thomas J. Maimone, Daniel K. Nomura

**Affiliations:** Department of Chemistry, University of California, Berkeley, Berkeley, CA 94720 USA; Novartis-Berkeley Center for Proteomics and Chemistry Technologies; Novartis Institutes for BioMedical Research, Cambridge, MA 02139 USA; Department of Molecular and Cell Biology, University of California, Berkeley, Berkeley, CA 94720 USA; Department of Nutritional Sciences and Toxicology, University of California, Berkeley, Berkeley, CA 94720 USA; Innovative Genomics Institute, Berkeley, CA 94720 USA

**Keywords:** RNF114, PROTAC, targeted protein degradation, covalent ligand, cysteine, chemoproteomics

## Abstract

The translation of natural product function to fully synthetic small molecules has remained an important process in medicinal chemistry for decades resulting in numerous FDA-approved medicines. We recently discovered that the terpene natural product nimbolide can be utilized as a covalent recruiter of the E3 ubiquitin ligase RNF114 for use in targeted protein degradation (TPD) – a powerful therapeutic modality within modern day drug discovery. Using activity-based protein profiling-enabled covalent ligand screening approaches, we herein report the discovery of fully synthetic RNF114-based recruiter molecules that can also be exploited for PROTAC applications, and demonstrate their utility in degrading therapeutically relevant targets such as BRD4 and BCR-ABL in cells. The identification of simple and easily manipulated drug-like scaffolds that can mimic the function of a complex natural product is beneficial in further expanding the toolbox of E3 ligase recruiters, an area of great importance in drug discovery and chemical biology.
