## Supplementary Table 1 for "Chemoproteomics-Enabled Ligand Screening Yields Covalent RNF114-Based Degraders that Mimic Natural Product Function"

### Sheet: Sheet1
Compound	Catalog Number	SMILES code	Molecular Weight	Structure
EN188	Z2848645364	C=CC(=O)NC(C1CCC1)C2CCC2	193.29
EN189	Z2517215297	CC=1N=C(SC1C)C2CCCN(C2)C(=O)C=C	250.367
EN190	Z2517216208	C=CC(=O)NC1CCCSC1	171.265
EN191	Z2517209037	C=CC(=O)NCC1COCCO1	171.196
EN192	Z2848645112	CC(=O)NC1CN(C1)C(=O)C=C	168.196
EN193	Z2738287520	CCN1C=CN=C(N2CCC(CC2)NC(=O)C=C)C1=O	276.34
EN194	Z2738286091	CS(=O)(=O)NCC1CCN(CC1)C(=O)C=C	246.332
EN195	Z2738283077	C=CC(=O)NCCN1CCNC(=O)C1	197.238
EN196	Z2732399408	CN1C2(CCC2)COCC1(CO)CNC(=O)C=C	254.33
EN197	Z2517210683	C=CC(=O)NC1CCN(CC=2C=CC=CC2)C1=O	244.294
EN198	Z2285377415	C=CC(=O)NCC=1C=CC(CN2CCCCCC2)=CC1	272.392
EN199	Z2517217253	CS(=O)(=O)C=1C=CC=2OCCN(C(=O)C=C)C2C1	267.306
EN200	Z2738285132	C=CC(=O)NCCC1=CC=2C=CC=CC2S1	231.32
EN201	Z2285378128	COC1C2CC3CN(C1C3C2)C(=O)C=C	207.273
EN202	Z1938355572	C=CC(=O)NCC1CCCS1	171.265
EN203	Z2285377907	C=CC(=O)NCCC1=CCCCCC1	193.29
EN204	Z2738283453	C=CC(=O)N1CC2(CCC2)C3COCC31	207.273
EN205	Z2517208666	C=CC(=O)NC=1C=NN(CC2CCCO2)C1	221.26
EN206	Z2738283599	C=CC(=O)N1CCCC2(CCCCO2)C1	209.289
EN207	Z2517213627	CC(NC(=O)C=C)C=1C=C(F)C=CC1N2CCOCC2	278.327
EN208	Z56771394	ClCC(=O)N1N=C(CC1c1ccccc1)c1ccccc1 |c:5|	298.773
EN209	Z56823641	COc1ccc(cc1)C1CC(=NN1C(=O)CCl)c1ccc(Br)cc1 |c:11|	407.695
EN210	Z56823652	COc1ccc(OC)c(c1)C1CC(=NN1C(=O)CCl)c1ccc(Br)cc1 |c:13|	437.721
EN211	Z56813252	COc1ccc(cc1)C1CC(=NN1C(=O)CCl)c1ccccc1 |c:11|	328.799
EN212	Z56813251	COc1ccc(cc1)C1CC(=NN1C(=O)CCl)c1ccc2ccccc2c1 |c:11|	378.859
EN213	Z56823899	Cc1ccc(cc1)C1CC(=NN1C(=O)CCl)c1ccc(Br)cc1 |c:10|	391.696
EN214	Z56948342	COc1ccc(cc1)C1=NN(C(C1)c1ccco1)C(=O)CCl |t:9|	318.76
EN215	Z56948345	Cc1ccc(cc1)C1=NN(C(C1)c1ccco1)C(=O)CCl |t:8|	302.761
EN216	Z56813254	ClCC(=O)N1N=C(CC1c1ccco1)c1ccc(Cl)cc1 |c:5|	323.179
EN217	Z57054220	Cc1ccc(o1)C1=NN(C(C1)c1ccco1)C(=O)CCl |t:7|	292.722
EN218	Z57054219	ClCC(=O)N1N=C(CC1c1ccco1)c1ccco1 |c:5|	278.695
EN219	Z56823627	ClCC(=O)N1N=C(CC1c1ccc(Br)cc1)c1ccc(Br)cc1 |c:5|	456.565
EN220	EN300-10060	COc1ccc(cc1)C1C(O)C(=NN1C(=O)CCl)c1c[nH]c2ccccc12 |c:12|	383.835
EN221	EN300-11176	ClCC(=O)N1N=C(CC1c1ccco1)c1cc2ccccc2o1 |c:5|	328.755
EN222	EN300-07549	COc1ccc(cc1OC)C1CC(=NN1C(=O)CCl)c1cccs1 |c:13|	364.854
EN223	EN300-01794	ClCC(=O)N1N=C2C(CCCC2=Cc2ccco2)C1c1ccco1 |c:5|	344.798
EN224	EN300-11175	ClCC(=O)N1N=C(CC1c1ccco1)c1cccs1 |c:5|	294.763
EN225	Z2738287523	CC1(C)CN(CC=2C=CC(F)=CC2)CCN1C(=O)C=C	276.355
EN226	Z2517206878	C=CC(=O)N1CCCC1C2=NN=C3CCCCCN23	260.341
EN227	Z2517214815	CN1CCC(CNC(=O)C=C)C1C2=CC=CS2	250.367
EN228	Z2738284041	C=CC(=O)NC[C@@H]1CC=2C=CC=CC2CO1	217.268
EN229	Z2896797607	C=CC(=O)NC=1C=CC(NC(=O)C=2C=CSC2)=CC1	272.329
EN230	Z2738284767	C=CC(=O)N1CCSC2(CCOCC2)C1	227.329
EN231	Z2738284783	COC=1C=C(NC(=O)C=C)C=C2C=CC=NC12	228.251
EN232	Z1275476352	CC1=NSC(NC(=O)C=2C=CC(CNC(=O)C=C)=CC2)=N1	302.359
EN233	Z2738284220	FC(F)(F)C1=CC(CNC(=O)C=C)=NO1	220.15
EN234	Z2848645007	FC1(F)CCC(CC1)NC(=O)C=C	189.205
EN235	Z2285378182	C=CC(=O)N1CCC(CN2C(=O)CNC2=O)C1	237.259
EN236	Z1938381692	OC[C@@H]1C[C@H](NC(=O)C=C)C=C1	167.208
EN237	Z2285377720	CC(C)CN1N=C(C)C(C2CCCN2C(=O)C=C)=C1Cl	295.814
EN238	Z2738283221	C=CC(=O)N1CC(CC=2C=CC=CC2)C1	201.269
EN239	Z1937731548	CCOC=1C=CC=CC1N2CCN(CC2)C(=O)C=C	260.337
EN240	Z2517216079	FC(F)(F)C=1C=CC=C(C1)C2CN(CCO2)C(=O)C=C	285.265
EN241	Z2738283607	C=CC(=O)N1CCC(C1)C2CCOCC2	209.289
EN242	Z2738282480	COCN1C=C(NC(=O)C=C)C=N1	181.195
EN243	Z2738283029	CC(C)N1CCN(CC1=O)C(=O)C=C	196.25
EN244	Z2517217299	C=CC(=O)N1CCOC2(CCCC2)C1	195.262
EN245	Z2738285396	ClC=1OC=2C=CC=CC2C1CNC(=O)C=C	235.67
EN246	Z1938400040	C=CC(=O)NC1CCN(C1)C=2C=CC=CN2	217.272
EN247	Z2738282277	C=CC(=O)N1C[C@@H]2C[C@H]1CS2	169.249
EN248	Z2896884391	C=CC(=O)NCCNC=1N=CC=CN1	192.222
EN249	Z2285377505	CN1N=C(CC(C)(C)C)C=C1NC(=O)C=C	221.304
EN250	Z2517211876	CS(=O)(=O)N1CCC=2C(NC(=O)C=C)=CC=CC2C1	280.349
EN251	Z2738283985	C=CC(=O)N1CCCC(C1)C=2C=CN=CC2	216.284
EN252	Z2285377868	CCN(CC1=CN(C)N=N1)C(=O)C=C	194.238
EN253	Z2285377342	CN(C)C(CNC(=O)C=C)C=1C=CSC1	224.329
EN254	Z2285377550	CC1(CC1CNC(=O)C=C)C2=CC=CS2	221.325
EN255	Z2738283311	FC(F)CN1CCC(C1)NC(=O)C=C	204.22
EN256	Z2738283181	C=CC(=O)NCC=1C=CC=2OC=CC2C1	201.225
EN257	Z2517218293	ClC=1C=CC=2N(CCCC2C1)C(=O)C=C	221.687
EN258	Z2517217080	CN(C)C(=O)CCN1CCN(CC1)C(=O)C=C	239.319
EN259	Z2848645783	CC1(C)CC(CO1)NC(=O)C=C	169.224
EN260	Z1938157870	C=CC(=O)N1CCCC1C=2C=CC=3OCOC3C2	245.278
EN261	Z2517212777	C=CC(=O)N(CC1CCCO1)C2CCSC2	241.356
EN262	Z2738285721	C=CC(=O)N1CC(C=2C=CC=CC2)C3(CCC3)C1	241.334
EN263	Z2285378091	CC(C)(C)C1=CSC(=N1)C2CN(CCO2)C(=O)C=C	280.393
EN264	Z2738283105	C=CC(=O)N1CCSC2CCCC21	197.303
EN265	Z1937806459	C=CC(=O)NC1CCN(CC1)C2CC2	194.278
EN266	Z1938357163	ClC=1C=CC=C2N(CCC21)C(=O)C=C	207.66
EN267	Z2738287275	FC(F)(F)C=1C=CC=C(C1)C2CCN(C2)C(=O)C=C	269.266
EN268	Z2517213654	C=CC(=O)N1CCC(CN2CCC=3C=CC=CC23)CC1	270.376
EN269	Z2285377949	C=CC(=O)NCC1=NN=C(O1)C2CC2	193.206
EN270	Z1937993029	C=CC(=O)N(CC1CCCCC1)C2CC2	207.317
EN271	Z2285377817	C=CC(=O)NCCC1=CC=CN1	164.208
EN272	Z2738285744	C=CC(=O)N1CCC2(C1)C(=O)NC=3C=CC=CC32	242.278
EN273	Z1938023316	ClC=1C=CC=C(C1)C2(CNC(=O)C=C)CCOCC2	279.767
EN274	Z2738282504	C=CC(=O)N1CC(C1)C2CCOC2	181.235
EN275	Z2738287065	FC=1C=CC=CC1CO[C@H]2CCCN(C2)C(=O)C=C	263.312
EN276	Z2517215683	C=CC(=O)N1CCCC2(CNC(=O)C2)C1	208.261
EN277	Z2517217612	CC=1C=C(NC(=O)C=C)N(N1)C2CCOCC2	235.287
EN278	Z2738283369	FC=1C=CC=C2CN(CCC12)C(=O)C=C	205.232
EN279	Z2738286710	C=CC(=O)N1CCC2(CC1)CCC=3C=CC=CC3O2	257.333
EN280	Z1938106141	CN1N=CC=C1NC(=O)C=C	151.169
EN281	Z2848645838	CC1(C)OCCC1CNC(=O)C=C	183.251
EN282	Z2517214253	CC1CN(CCN1C(=O)C=C)C=2C=CC=C(C)N2	245.326
EN283	Z2285377588	CC(NC(=O)NC(C)(C)C)C1CCCN(C1)C(=O)C=C	281.4
EN284	Z2285377747	CC=1C=CN(N1)C=2C=CC=CC2CNC(=O)C=C	241.294
EN285	Z1938096528	C=CC(=O)N1CSCC1C(=O)NCC2CC2	240.328
EN286	Z1937775164	C=CC(=O)NC=1C=CC=2SCC(=O)NC2C1	234.28
EN287	Z2517218484	CS(=O)(=O)C=1C=CC=2CCCN(C(=O)C=C)C2C1	265.334
EN288	Z1938080420	NC(=O)C=1C=CC=NC1N2CCN(CC2)C(=O)C=C	260.297
EN289	Z2738284303	C=CC(=O)N1CC23COCC3(C1)CCCC2	221.3
EN290	Z2738282224	C=CC(=O)N1CCC2(COC2)C1	167.208
EN291	Z2517212089	C=CC(=O)NCC1=CN2CCCCC2=N1	205.261
EN292	Z2738282652	C=CC(=O)NC=1C=NC2=CC=NN2C1	188.19
EN293	Z2738284966	CN1C(CNC(=O)C=C)C=2C=CC=CC2C1=O	230.267
EN294	Z2738286549	CC1=NC=2C=CC=CC2C31CCN(CC3)C(=O)C=C	254.333
EN295	Z2738282135	C=CC(=O)N[C@H]1[C@@H]2COC[C@H]12	153.181
EN296	Z1938026491	ClC=1C=CC=C2C(CCOC12)NC(=O)C=C	237.686
EN297	Z1938022729	CN1C=C(CNC(=O)C=C)C=N1	165.196
EN298	Z2738285350	FC=1C=CC=C(C1)C2COCCN2C(=O)C=C	235.258
EN299	Z2738286170	FC=1C=CC=CC1C2N(CCNC2=O)C(=O)C=C	248.257
EN300	Z1938034530	CC(=O)NCC1CCN(CC1)C(=O)C=C	210.277
EN301	Z2517211840	C=CC(=O)NC=1C=CC=2OCCCC2C1	203.241
EN302	Z1938437589	COC=1C=CC=C2CN(CCC12)C(=O)C=C	217.268
EN303	Z2848645527	C=CC(=O)NCC1CCCSC1	185.292
EN304	Z2848645316	COC1CC(N(C1)C(=O)C=C)C2=NC(C)=NO2	237.259
EN305	Z2517215672	C=CC(=O)N1CCC2(CCCC2)C1	179.263
EN306	Z2738283733	COCCN1CCN(CC1=O)C(=O)C=C	212.249
EN307	Z2517214083	CNS(=O)(=O)C1CCCN(C1)C(=O)C=C	232.305
EN308	Z2517213330	CC=1C=CC=CC1OCC(=O)N2CCN(CC2)C(=O)C=C	288.347
EN309	Z2738283442	CC1=NOC(=N1)C2CCN(C2)C(=O)C=C	207.233
EN310	Z2517213548	CN(C1CCN(C1=O)C=2C=CC=CC2Cl)C(=O)C=C	278.739
EN311	Z2517209107	FC=1C=CC(=CC1)C(NC(=O)C=C)C2CCCO2	249.285
EN312	Z2848645893	C=CC(=O)N1CCCC2(CC2)CC1	179.263
EN313	Z2517209383	C=CC(=O)NC1CCN(CC1)C=2C=CC=CC2	230.311
EN314	Z2738283185	CC1=CC(NC(=O)C=C)=CN2C=CN=C12	201.229
EN315	Z2738285187	CC=1N=CC=NC1N2CCN(CC2)C(=O)C=C	232.287
EN316	Z2738284087	C=CC(=O)N1CCCN2N=CC(C3CC3)=C12	217.272
EN317	Z1937894284	C=CC(=O)NC=1C=CC=2NC(=O)CCC2C1	216.24
EN318	Z2738283996	CC1(C)CN(C1C=2C=CC=NC2)C(=O)C=C	216.284
EN319	Z2738284285	C=CC(=O)NC=1C=CN(N1)C2CCOCC2	221.26
EN320	Z2738284008	C=CC(=O)N1CCC(CC1)C=2C=CC=NC2	216.284
EN321	Z204509074	C=CC(=O)NC1CCCC=2C=CC=CC12	201.269
EN322	Z2738283293	C=CC(=O)N1CCCC1C=2C=CN=CN2	203.245
EN323	Z2738282551	C[C@H](NC(=O)C=C)C1=NC=CS1	182.248
EN324	Z2738282501	C=CC(=O)N1CC2(C1)CCCOC2	181.235
EN325	Z2517211679	C=CC(=O)N1CCN(CC1)C(=O)C=2C=NC=CN2	246.27
EN326	Z2738283365	FC1(CN(C1)C(=O)C=C)C=2C=CC=CC2	205.232
EN327	Z2517212911	C=CC(=O)N1CCCC1CN2C=CC=N2	205.261
EN328	Z2738285223	CC(NC(=O)C=C)C1=CC=2C=CC=C(F)C2O1	233.242
EN329	Z2738284096	CS(=O)(=O)C[C@H]1CCCN1C(=O)C=C	217.29
EN330	Z2738286712	CC(C)C=1N=CC=2C3CCC(CC2N1)N3C(=O)C=C	257.337
EN331	Z2738282385	COC=1C=NC(NC(=O)C=C)=NC1	179.179
EN332	Z1937833942	C=CC(=O)NC=1C=CC=CC1N2CCCC2	216.284
EN333	Z2517213538	CC=1C=C(C)N(CC2CN(CCO2)C(=O)C=C)N1	249.314
EN334	Z2517214774	C=CC(=O)N1CCC(CN2C=CC=N2)CC1	219.288
EN335	Z1937865731	C=CC(=O)NC1CCCC=2OC=CC12	191.23
EN336	Z1937741167	COC=1C=CC(NC(=O)C=C)=CN1	178.191
EN337	Z1938332566	C=CC(=O)N1CCN(CC2CCOC2)CC1	224.304
EN338	Z2738284911	CC(C)C1(CN(C1)C(=O)C=C)C=2C=CC=CC2	229.323
EN339	Z2517209136	C=CC(=O)NC=1C=CC=C(C1)C2=CN3CCCCC3=N2	267.332
EN340	Z1938285133	CCOC1CC(NC(=O)C=C)C21CCC2	209.289
EN341	Z2517216698	CC(=O)N1CCC(CCNC(=O)C=C)CC1	224.304
EN342	Z2738283953	C=CC(=O)NCCC1=NOC=2C=CC=CC12	216.24
EN343	Z2738284969	CN1CCC=2C(NC(=O)C=C)=CC=CC2C1=O	230.267
EN344	Z2738282228	C=CC(=O)N1CCC21CCOC2	167.208
EN345	Z2848644898	C=CC(=O)NC1CCN(C2CC2)C1=O	194.234
EN346	Z2738283506	C=CC(=O)NC1CC(=O)N2CCCCC12	208.261
EN347	Z2738284296	CN1N=C(C=C1NC(=O)C=C)C2CCCO2	221.26
EN348	Z2738285331	CN1CCN(CC1C2=NC=CN2C)C(=O)C=C	234.303
EN349	Z2517206073	C=CC(=O)N1CCN(CC2=CC=CS2)CC1	236.34
EN350	Z2738283439	C=CC(=O)N1CCC(CC1)C2=NC=NO2	207.233
EN351	Z2738285802	CN(CC=1OC=2C(C)=CC=CC2C1C)C(=O)C=C	243.306
EN352	Z2517211714	CC1(C)CN(CCNC(=O)C=C)CCO1	212.293
EN353	Z1938105419	C=CC(=O)N1CCC(CC1)OC2CCCC2	223.316
EN354	Z2738287306	FC=1C=CC=C(Cl)C1C2CN(CCO2)C(=O)C=C	269.703
EN355	Z1938019174	C=CC(=O)NCCN1CCC=2SC=CC2C1	236.34
EN356	Z1938307966	CCC1=NSC(=N1)N2CCN(CC2)C(=O)C=C	252.343
EN357	Z2285378244	C=CC(=O)NCC(C1=NN=CN1)C=2C=CC=CC2	242.282
EN358	Z2453049015	CN(CC(=O)N[C@@H]1C[C@H]1C=2C=CC(Cl)=C(F)C2)C(=O)C=C	310.756
EN359	Z2517212999	COC=1C=CC=2OC(C(C)NC(=O)C=C)=C(C)C2C1	259.305
EN360	Z2517212018	C=CC(=O)N1CCC(CC1)C2=NC=CS2	222.313
EN361	Z2738286844	CN(C1CC(OC=2C=CC=CC2)C1(C)C)C(=O)C=C	259.349
EN362	Z2517215748	CC(NC(=O)C=C)C1=NC(=NO1)C2CCCCC2	249.314
EN363	Z2848645027	CS(=O)(=O)C1CCCN(C1)C(=O)C=C	217.29
EN364	Z2517213824	C=CC(=O)N1CCCC1CN2C=NC=N2	206.249
EN365	Z2738284542	ClC=1C=C2CCOC2=C(NC(=O)C=C)C1	223.659
EN366	Z2848645637	CC(=O)NC1CCN(C1)C(=O)C=C	182.223
EN367	Z2738286892	NC(=O)COC=1C=CC=C2N(CCCC12)C(=O)C=C	260.293
EN368	Z1938370110	C=CC(=O)N1CCOC(C1)C2=CC=CS2	223.297
EN369	Z1937761664	C=CC(=O)NC=1C=CC=2N=C(SC2C1)N3CCOCC3	289.36
EN370	Z2738285463	CN1CCN(C(=O)C=C)C=2C=CC(Cl)=CC12	236.702
EN371	Z2517207213	C=CC(=O)N1CCN(CC1)C=2N=CN=C3SC=CC23	274.349
EN372	Z2738286535	C=CC(=O)NC=1C=CC(=CC1)C2=CN=C(O2)C3CC3	254.289
EN373	Z2738287154	ClC=1C=CC(CN2CCN(CC2)C(=O)C=C)=NC1	265.744
EN374	Z2517217177	C=CC(=O)NCC1=CC=2CSCCC2S1	239.365
EN375	Z2738283155	COCC1(CCOCC1)NC(=O)C=C	199.25
EN376	Z2848645596	C=CC(=O)N1CC2CC1CS2(=O)=O	201.247
EN377	Z2517217652	FC(F)(F)C1=CSC(=N1)C2CCCN(C2)C(=O)C=C	290.31
EN378	Z2738284983	C=CC(=O)N1CCN(C(=O)C1)C=2C=CC=CC2	230.267
EN379	Z2738285567	CC1=CSC(=N1)C2COCCN2C(=O)C=C	238.312
EN380	Z2738284156	FC(F)OC1CCC(CC1)NC(=O)C=C	219.231
EN381	Z2738285000	NC(=O)C1CN(C(=O)C=C)C=2C=CC=CC2C1	230.267
EN382	Z2235129356	C=CC(=O)N1CCCC(C1)N2CCOCC2	224.304
EN383	Z2738284203	CN1N=CC=C1C2CCCCN2C(=O)C=C	219.288
EN384	Z2517214305	C=CC(=O)NC(C1CCOCC1)C=2C=CC=CC2	245.322
EN385	Z2738284637	CC1(C)CN(CC2(CCOC2)O1)C(=O)C=C	225.288
EN386	Z2738284365	CC1=CSC(=N1)C2CCCN2C(=O)C=C	222.313
EN387	Z2738284002	C=CC(=O)N1CCC(CC1)C=2C=CN=CC2	216.284
EN388	Z2738282976	C=CC(=O)N1CC(C1)C2CCOCC2	195.262
EN389	Z2738286827	C=CC(=O)NC1CCCN(CC=2C=CC=CN2)C1=O	259.309
EN390	Z2738283493	C=CC(=O)NC1CC2CCCCN2C1=O	208.261
EN391	Z2517217570	COC=1C=C2CCN(CCC2=C(OC)C1OC)C(=O)C=C	291.347
EN392	Z2517207835	COC=1C=CC=CC1C(=O)N2CCN(CC2)C(=O)C=C	274.32
EN393	Z2738284072	CC1(C)CC=2C=CC=C(NC(=O)C=C)C2O1	217.268
EN394	Z1937925921	C=CC(=O)NCC=1C=CC=C(C1)N2CCCC2=O	244.294
EN395	Z1938087826	C=CC(=O)NCCC1=NC=CS1	182.248
EN396	Z2738286401	CC(N1CCN(CC1)C(=O)C=C)C2=NC=CS2	251.355
EN397	Z2738283389	C=CC(=O)NC1CSC=2C=CC=CC12	205.282
EN398	Z2517214657	FC=1C=CC=CC1C2(CNC(=O)C=C)CC2	219.259
EN399	Z2517218773	NC(=O)C=1C=CC(=NC1)N2CCN(CC2)C(=O)C=C	260.297
EN400	Z2738283325	C=CC(=O)NC1=NSC=2C=CC=CC12	204.254
EN401	Z2517215072	CC(NC(=O)C=C)C=1C=NN(C)C1	179.223
EN402	Z2738284774	COC=1C=CC=C2C=CC(NC(=O)C=C)=NC12	228.251
EN403	Z2517209080	CCC(=O)N1CCCN(CC1)C(=O)C=C	210.277
EN404	Z2517217434	C=CC(=O)NC1CC2CCC1CC2	179.263
EN405	Z1938040507	C=CC(=O)NCC1CCOC1	155.197
EN406	Z2738282906	C=CC(=O)N1CCC[C@@H]2[C@H]1CNC2=O	194.234
EN407	Z2517214458	FC(F)CN1C=C(NC(=O)C=C)C=N1	201.176
EN408	Z2738283868	CC=1N(C)N=C2C=C(NC(=O)C=C)C=CC12	215.256
EN409	Z2517214834	CC1N(CCC=2C=CC=C(F)C12)C(=O)C=C	219.259
EN410	Z2738286310	FC(F)(F)CNC(=O)C1CCN(C1)C(=O)C=C	250.22
EN411	Z2517217444	C=CC(=O)NC1CCOC2(CCC2)C1	195.262
EN412	Z2738284293	C=CC(=O)NC=1C=CN(CC2CCOC2)N1	221.26
EN413	Z1938244616	C=CC(=O)NC1(CCCC1)C2=NC=CS2	222.313
EN414	Z1938337348	C=CC(=O)N1CCSC2(CCCCC2)C1	225.357
EN415	Z2517212341	COC=1C=CC=CC1C2CCCN2C(=O)C=C	231.295
EN416	Z2738283866	CC=1C=CC=2OC(CNC(=O)C=C)=CC2C1	215.252
EN417	Z2738287651	CC1CN(CCN1C(=O)C=C)C=2C=CC=C3C=NC=CC23	281.359
EN418	Z2738282984	C=CC(=O)N1CCC(C1)C2CCOC2	195.262
EN419	Z2517208522	CC(CN1C=NC=N1)NC(=O)C=C	180.211
EN420	Z1938061739	C=CC(=O)NCC=1C=CC=CC1N2CCOCC2	246.31
EN421	Z1937961956	C=CC(=O)NC1CCN(CC=2C=CC=CN2)CC1	245.326
EN422	Z2517216936	CC1=NN(C)C=C1C2CCCN2C(=O)C=C	219.288
EN423	Z2517208134	C=CC(=O)NC=1C=CC=C(C1)N2CCCS2(=O)=O	266.322
EN424	Z2738287091	FC(F)C1=C(NC(=O)C=C)C=NN1C=2C=CN=CC2	264.235
EN425	Z1938445455	CC=1N=CC=C(N1)N2CCN(CC2)C(=O)C=C	232.287
EN426	Z826846894	CC=1N=CSC1C(=O)NC2CCN(CC2)C(=O)C=C	279.365
EN427	Z2738285877	CC(=O)N1CCC(NC(=O)C=C)C=2C=CC=CC12	244.294
EN428	Z2738285242	C=CC(=O)N1CCC(CC1)OC=2C=NC=CN2	233.271
EN429	Z2738283440	C=CC(=O)NCC=1C=C2OCCCN2N1	207.233
EN430	Z2848645733	C=CC(=O)NCCN1CCCC1=O	182.223
EN431	Z2848645433	FC1(F)CCCC1CNC(=O)C=C	189.205
EN432	Z2848645547	COC=1C=C(NC(=O)C=C)C=CN1	178.191
EN433	Z2738282393	COC=1C=NC(NC(=O)C=C)=CN1	179.179
EN434	Z2738283223	CC1=NOC=2C=C(NC(=O)C=C)C=CC12	202.213
EN435	Z2517207583	COC=1C=CC(Cl)=CC1CN2CCN(CC2)C(=O)C=C	294.782
EN436	Z2738286745	C=CC(=O)N1CCCNC(=O)C1CC=2C=CC=CC2	258.321
EN437	Z2848645811	C=CC(=O)N1CCC2CCC(C1)S2	197.303
EN438	Z2517209072	C=CC(=O)N1CCCN(CC1)C=2C=CC=CC2	230.311
EN439	Z2738285176	COC=1N=CC=CC1C2CCN(C2)C(=O)C=C	232.283
EN440	Z1938239254	C=CC(=O)N1CCSCC1C=2C=CC=CC2	233.336
EN441	Z1937787527	C=CC(=O)N1CCCC1C=2C=CC=3OCCOC3C2	259.305
EN442	Z2738282503	COC[C@H]1[C@@H]2CN(C[C@H]12)C(=O)C=C	181.235
EN443	Z2517215823	C=CC(=O)N1CCC2(C1)CCOCC2	195.262
EN444	Z2517215618	C=CC(=O)NCC1=NN=NN1C2CC2	193.21
EN445	Z57035614	FC=1C=CC=CC1C(NC(=O)C=C)NC(=O)C=C	248.257
EN446	Z57035619	C=CC(=O)NC(NC(=O)C=C)C=1C=CC=CC1	230.267
EN447	Z57982186	COC=1C=CC=2C(C)=CC(NNC(=O)C=C)=NC2C1	257.293
EN448	Z2517207691	C=CC(=O)NC=1C=CC=C(CN2CCCC2=O)C1	244.294
EN449	Z239550238	C=CC(=O)NC=1C=CC(=CC1)N2CCCC2=O	230.267
EN450	Z57043669	CN(C)S(=O)(=O)C=1C=CC(Cl)=C(NC(=O)C=C)C1	288.756
EN451	Z362763704	FC=1C=CC(NC(=O)C=C)=CC1F	183.157
EN452	Z367678572	C=CC(=O)NC=1C=CC=2OCOC2C1	191.186
EN453	Z62437119	CC1=C(NC(=O)C=C)C(=O)N(C=2C=CC=CC2)N1C	257.293
EN454	Z425485086	FC=1C=CC(NC(=O)C=C)=CC1	165.167
EN455	Z444349882	OC(=O)C=1C=CC(NC(=O)C=C)=CC1	191.186
EN456	Z763030014	OC(=O)C=1C=CC(CNC(=O)C=C)=CC1	205.213
EN457	Z276666580	C=CC(=O)NCC1CCCCC1	167.252
EN458	Z394693568	CC1=CC(NC(=O)C=C)=NO1	152.153
EN459	Z1259341080	Cl.NC1CCN(CC1)C(=O)C=C	190.674
EN460	Z1262327537	C=CC(=O)NC=1C=CC=CC1	147.177
EN461	Z1263602357	FC=1C=CC=C(NC(=O)C=C)C1	165.167
EN462	Z1263714045	ClC=1C=CC=C(NC(=O)C=C)C1	181.622
EN463	Z1266854823	CC=1C=CC=CC1NC(=O)C=C	161.204
EN464	Z1269638485	FC=1C=C(F)C=C(NC(=O)C=C)C1	183.157
EN465	Z1270207950	COC=1C=C(NC(=O)C=C)C(OC)=CC1Cl	241.674
EN466	Z1270207957	CCOC=1C=CC(NC(=O)C=C)=CC1CO	221.256
EN467	Z1270207958	COC=1C=CC=C(NC(=O)C=C)C1	177.203
EN468	Z1270207969	FC=1C=CC(CNC(=O)C=C)=CC1	179.194
EN469	Z1270446307	CC=1C=CC(NC(=O)C=C)=CC1F	179.194
EN470	Z1270446327	CC=1C=CC(F)=CC1NC(=O)C=C	179.194
EN471	Z1270446330	C=CC(=O)NC=1C=CC=C(C#N)C1	172.187
EN472	Z1270446338	COC=1C=C(NC(=O)C=C)C=C(OC)C1OC	237.255
EN473	Z1270482301	COC=1C=CC(NC(=O)C=C)=CC1F	195.193
EN474	Z1270502318	COC=1C=CC(NC(=O)C=C)=CC1	177.203
EN475	Z1270502320	CC=1C(F)=CC=CC1NC(=O)C=C	179.194
EN476	Z1272096614	ClC=1C=CC(NC(=O)C=C)=CC1C#N	206.632
EN477	Z1272744181	COC=1C=CC=CC1NC(=O)C=C	177.203
EN478	Z1274462795	COC=1C=C(OC)C(NC(=O)C=C)=CC1Cl	241.674
EN479	Z1281657970	NC=1C=CC(F)=C(NC(=O)C=C)C1	180.182
EN480	Z1295580421	CCOC=1C=CC(NC(=O)C=C)=CC1OC	221.256
EN481	Z1357774205	FC(F)(F)C=1C=CC=C(NC(=O)C=C)C1	215.174
EN482	Z1357902351	CC(C)N(C)C=1C=CC(NC(=O)C=C)=CC1F	236.29
EN483	Z1362203433	FC=1C=CC(NC(=O)C2CCC2)=CC1NC(=O)C=C	262.284
EN484	Z1480670571	[Na+].[O-]C(=O)C1CCN(CC1)C(=O)C=C	205.189
EN485	Z62467778	C=CC(=O)NC=1C=CC(=CC1)S(=O)(=O)N2CCCC2	280.349
EN486	Z1837073418	C=CC(=O)NC=1C=CC=NC1	148.165
EN487	Z1852289473	ClC=1C=CC(NC(=O)C=C)=CC1	181.622
EN488	Z1937738070	COC=1C=CC(NC(=O)C=C)=CC1OC	207.229
EN489	Z2043306571	C=CC(=O)NC=1N=CC=CN1	149.153
EN490	Z2130640725	OC(=O)C1(CCN(CC1)C(=O)C=C)C=2C=CC=CC2	259.305
EN491	Z2156111450	C=CC(=O)NC=1C=CC=2OCC(=O)NC2C1	218.212
EN492	Z381405528	OC(=O)C=1C=CC=2N(CCCC2C1)C(=O)C=C	231.251
EN493	Z1937730003	C=CC(=O)NNC(=O)C=1C=CC=CC1	190.202
EN494	Z2491497357	FC(F)(F)C=1C=CC=CC1NC(=O)C=C	215.174
EN495	Z1937861875	C=CC(=O)NCC=1C=CC(CN2C=CC=N2)=CC1	241.294
EN496	Z2517277109	C=CC(=O)N1CCN2C(C1)=CC=3C=CC=CC23	226.279
EN497	Z2517277114	ClC=1C=CC=2N3CCN(CC3=CC2C1)C(=O)C=C	260.724
EN498	Z2517217441	C=CC(=O)N1CCC(C1)S(=O)(=O)N2CCCC2	258.343
EN499	Z2517213820	CC=1C=NN(C1)C2CCN(CC2)C(=O)C=C	219.288
EN500	Z2517277057	CNS(=O)(=O)C1CCN(C1)C(=O)C=C	218.278
EN501	Z2517277100	CC1=CC=2C(=NC=NC2S1)N3CCN(CC3)C(=O)C=C	288.376
EN502	Z2517277042	CC=1C=CC(=CC1NC(=O)C=C)C2=CC=NN2C	241.294
EN503	Z2517277062	CC(C)N1N=CC=2CCCC(NC(=O)C=C)C21	233.315
EN504	Z1937720406	CN(C(=O)C=C)C=1C=CC=CC1	161.204
EN505	Z2517217708	COC(=O)C=1C=CC=CC1NC(=O)C=C	205.213
EN506	Z235353837	FC=1C=CC=CC1NC(=O)C=C	165.167
EN507	Z2285377906	CC(=O)N1CCC(NC(=O)C=C)C=2C=CC(F)=CC2C1	276.311
EN508	Z1937964398	C=CC(=O)NC1CCCN(C1)C=2N=CC=CN2	232.287
EN509	Z1171855392	CC=1N=CSC1C(=O)NCCNC(=O)C=C	239.3
EN510	Z2285377329	C=CC(=O)NCC=1C=CC=CC1S(=O)(=O)N2CCOCC2	310.375
EN511	Z2285377749	NC(=O)CN(C1CC1)C(=O)C=C	168.196
EN512	Z2285377443	CC(NC(=O)C=C)C(=O)N1CCC=2C=CC=CC12	244.294
EN513	Z2285377642	CC=1C=CC=C2OC(CCNC(=O)C=C)=NC12	230.267
EN514	Z1938028596	C=CC(=O)NCC=1C=CC(CN2C=CC=CC2=O)=CC1	268.316
EN515	Z2517211534	C=CC(=O)N1CCN(CC1)C(=O)CCOC=2C=CC=CC2	288.347
EN516	Z2285377424	FC=1C=CC=CC1C2=CC=C(CNC(=O)C=C)O2	245.253
EN517	Z2517211984	FC=1C=C(CNC(=O)C=C)C=2OCOCC2C1	237.23
